# FAM210A Regulates Mitochondrial Translation and Maintains Cardiac Mitochondrial Homeostasis

**DOI:** 10.1101/2023.05.20.541585

**Authors:** Jiangbin Wu, Kadiam C Venkata Subbaiah, Omar Hedaya, Si Chen, Joshua Munger, Wai Hong Wilson Tang, Chen Yan, Peng Yao

## Abstract

**Aims:** Mitochondria play a vital role in cellular metabolism and energetics and support normal cardiac function. Disrupted mitochondrial function and homeostasis cause a variety of heart diseases. Fam210a (family with sequence similarity 210 member A), a novel mitochondrial gene, is identified as a hub gene in mouse cardiac remodeling by multi-omics studies. Human FAM210A mutations are associated with sarcopenia. However, the physiological role and molecular function of FAM210A remain elusive in the heart. We aim to determine the biological role and molecular mechanism of FAM210A in regulating mitochondrial function and cardiac health *in vivo*.

**Methods and Results:** Tamoxifen-induced *αMHC*^MCM^-driven conditional knockout of *Fam210a* in the mouse cardiomyocytes induced progressive dilated cardiomyopathy and heart failure, ultimately causing mortality. Fam210a deficient cardiomyocytes exhibit severe mitochondrial morphological disruption and functional decline accompanied by myofilament disarray at the late stage of cardiomyopathy. Furthermore, we observed increased mitochondrial reactive oxygen species production, disturbed mitochondrial membrane potential, and reduced respiratory activity in cardiomyocytes at the early stage before contractile dysfunction and heart failure. Multi-omics analyses indicate that FAM210A deficiency persistently activates integrated stress response (ISR), resulting in transcriptomic, translatomic, proteomic, and metabolomic reprogramming, ultimately leading to pathogenic progression of heart failure. Mechanistically, mitochondrial polysome profiling analysis shows that FAM210A loss of function compromises mitochondrial mRNA translation and leads to reduced mitochondrial encoded proteins, followed by disrupted proteostasis. We observed decreased FAM210A protein expression in human ischemic heart failure and mouse myocardial infarction tissue samples. To further corroborate FAM210A function in the heart, AAV9-mediated overexpression of FAM210A promotes mitochondrial-encoded protein expression, improves cardiac mitochondrial function, and partially rescues murine hearts from cardiac remodeling and damage in ischemia-induced heart failure.

**Conclusion:** These results suggest that FAM210A is a mitochondrial translation regulator to maintain mitochondrial homeostasis and normal cardiomyocyte contractile function. This study also offers a new therapeutic target for treating ischemic heart disease.

**Translational Perspective:** Mitochondrial homeostasis is critical for maintaining healthy cardiac function. Disruption of mitochondrial function causes severe cardiomyopathy and heart failure. In the present study, we show that FAM210A is a mitochondrial translation regulator required for maintaining cardiac mitochondrial homeostasis *in vivo*. Cardiomyocyte-specific FAM210A deficiency leads to mitochondrial dysfunction and spontaneous cardiomyopathy. Moreover, our results indicate that FAM210A is downregulated in human and mouse ischemic heart failure samples and overexpression of FAM210A protects hearts from myocardial infarction induced heart failure, suggesting that FAM210A mediated mitochondrial translation regulatory pathway can be a potential therapeutic target for ischemic heart disease.
