## Supplemental tables for "FAM210A Regulates Mitochondrial Translation and Maintains Cardiac Mitochondrial Homeostasis"

### Sheet: Table S1
Table S1. Cardiac function of control and Fam210a cKO mice as measured by echocardiography
	BL			3 weeks			7 weeks			9 weeks			10 weeks			11 weeks
Parameters	Ctrl (N=5M+4F)	cKO (N=5M+4F)	fl/fl (N=5M+2F)	Ctrl (N=5M+4F)	cKO (N=5M+4F)	fl/fl (N=5M+2F)	Ctrl (N=5M+4F)	cKO (N=5M+4F)	fl/fl (N=5M+2F)	Ctrl (N=5M+4F)	cKO (N=5M+4F)	fl/fl (N=5M+2F)	Ctrl (N=5M+4F)	cKO (N=5M+4F)	fl/fl (N=5M+2F)	Ctrl (N=5M+4F)	cKO (N=2M+1F)#	fl/fl (N=5M+2F)
Heart Rate (BPM)	586.52 ± 9.02	566.91 ± 8.36	582.47 ± 15.98	595.2 ± 10.14	594.39 ± 11.64	597.15 ± 17.84	610.59 ± 10.64	587.73 ± 7.43	612.71 ± 12.16	593.87 ± 10.45	577.72 ± 11.36	633.34 ± 11.43	614.18 ± 7.79	553.84 ± 18.07**	549.09 ± 13.14	612.37 ± 11.9	337.33 ± 89.18***	626.4 ± 15.13
Volume; systole (µL)	10.43 ± 1.09	9.99 ± 0.75	10.96 ± 0.43	15.24 ± 1.72	17.03 ± 2.36	15.39 ± 1	14.59 ± 0.77	15.5 ± 1.7	13.35 ± 0.96	11.29 ± 1.34	27.13 ± 3***	13.72 ± 0.74	11.73 ± 1.66	62.77 ± 4.35***	16.12 ± 1.7	12.45 ± 1.61	96.83 ± 16.03***	13.86 ± 1.61
Volume; diastole (µL)	42.75 ± 2.62	43.3 ± 2.67	47.55 ± 0.91	48.06 ± 3.31	49.78 ± 3.74	55.81 ± 2.53	51.8 ± 0.9	54.23 ± 3.6	48.25 ± 3.28	44.58 ± 2.08	54.77 ± 3.88*	48.02 ± 2.53	44.16 ± 2.87	82.28 ± 4.14***	56.16 ± 6.21	47.21 ± 2.17	113.99 ± 17.15***	44.62 ± 4.55
Stroke Volume (µL)	32.32 ± 1.69	33.31 ± 2.16	36.44 ± 0.63	32.82 ± 1.87	32.75 ± 1.98	40.4 ± 1.84	37.21 ± 0.63	38.73 ± 1.97	34.88 ± 2.35	33.3 ± 0.9	27.64 ± 1.78*	34.31 ± 1.85	32.42 ± 1.36	19.52 ± 2.52***	40.06 ± 4.54	34.76 ± 0.93	17.16 ± 1.79***	30.84 ± 3.08
Ejection Fraction (%)	75.99 ± 1.28	76.9 ± 1.15	76.65 ± 0.56	68.91 ± 1.91	66.76 ± 2.39	72.41 ± 1.01	71.96 ± 1.19	72.07 ± 1.36	72.1 ± 0.45	75.32 ± 1.79	51.13 ± 2.25***	71.43 ± 0.52	74.36 ± 1.98	23.82 ± 3***	71.24 ± 0.55	74.32 ± 2.26	15.63 ± 2.07***	69.24 ± 1.12
Fractional Shortening (%)	43.71 ± 1.1	44.55 ± 1.08	44.71 ± 0.55	37.89 ± 1.49	36.31 ± 1.73	40.96 ± 0.9	40.45 ± 1.02	40.58 ± 1.12	40.52 ± 0.37	43.3 ± 1.51	25.6 ± 1.32***	39.94 ± 0.46	42.45 ± 1.66	10.97 ± 1.51***	39.88 ± 0.48	42.63 ± 1.91	7.02 ± 0.94***	38.01 ± 0.87
Cardiac Output (mL/min)	18.93 ± 0.99	18.84 ± 1.13	21.19 ± 0.75	19.46 ± 1.01	19.51 ± 1.31	24.15 ± 1.5	22.72 ± 0.55	22.79 ± 1.3	21.41 ± 1.47	19.78 ± 0.64	16.05 ± 1.25*	21.71 ± 1.38	19.87 ± 0.69	11.07 ± 1.67***	21.88 ± 2.42	21.28 ± 0.74	5.59 ± 1.1***	19.08 ± 1.59
LV Mass (mg)	49.28 ± 3.7	52.51 ± 3.74	46.09 ± 1.9	60.23 ± 2.63	62.08 ± 3.43	61.05 ± 1.99	64.97 ± 3.24	71.37 ± 3.65	67.57 ± 3.5	58.34 ± 2.51	74.44 ± 4.81**	66.01 ± 1.68	57.16 ± 2.24	91.06 ± 5.25***	70.7 ± 3.35	58.49 ± 2.6	109.6 ± 9.11***	74.29 ± 2.81
LV Mass Corrected (mg)	39.43 ± 2.96	42.01 ± 2.99	36.87 ± 1.52	48.19 ± 2.11	49.66 ± 2.74	48.84 ± 1.59	51.98 ± 2.6	57.1 ± 2.92	54.06 ± 2.8	46.67 ± 2.01	59.55 ± 3.85**	52.81 ± 1.34	45.73 ± 1.79	72.85 ± 4.2***	56.56 ± 2.68	46.79 ± 2.08	87.68 ± 7.29***	59.43 ± 2.25
Internal Diameter, Systole (mm)	1.83 ± 0.07	1.81 ± 0.05	1.89 ± 0.03	2.12 ± 0.1	2.21 ± 0.12	2.15 ± 0.05	2.10 ± 0.05	2.13 ± 0.09	2.03 ± 0.06	1.88 ± 0.08	2.68 ± 0.11***	2.06 ± 0.04	1.90 ± 0.1	3.81 ± 0.11***	2.18 ± 0.09	1.95 ± 0.1	4.55 ± 0.33***	2.06 ± 0.09
Internal Diameter, Diastole (mm)	3.25 ± 0.08	3.26 ± 0.08	3.42 ± 0.03	3.4 ± 0.1	3.45 ± 0.11	3.65 ± 0.07	3.52 ± 0.03	3.58 ± 0.1	3.42 ± 0.09	3.31 ± 0.06	3.59 ± 0.11*	3.43 ± 0.08	3.29 ± 0.09	4.27 ± 0.09***	3.63 ± 0.16	3.39 ± 0.06	4.89 ± 0.32***	3.31 ± 0.13
LV Anterior Wall Diameter, Diastole (mm)	0.63 ± 0.02	0.7 ± 0.03	0.53 ± 0.02	0.67 ± 0.01	0.67 ± 0.02	0.58 ± 0.02	0.68 ± 0.02	0.75 ± 0.02 *	0.71 ± 0.02	0.69 ± 0.03	0.73 ± 0.02	0.7 ± 0.04	0.68 ± 0.03	0.7 ± 0.03	0.67 ± 0.03	0.66 ± 0.02	0.61 ± 0.03	0.77 ± 0.03
LV Anterior Wall Diameter, Systole (mm)	1.00 ± 0.03	1.07 ± 0.04	0.88 ± 0.04	1.00 ± 0.03	1.00 ± 0.04	0.98 ± 0.02	1.05 ± 0.04	1.05 ± 0.03	1.07 ± 0.02	1.04 ± 0.03	0.95 ± 0.02*	0.98 ± 0.03	1.01 ± 0.03	0.81 ± 0.03***	1.07 ± 0.04	1.01 ± 0.03	0.65 ± 0.05***	1.14 ± 0.04
LV Posterior Wall Diameter, Diastole (mm)	0.47 ± 0.02	0.52 ± 0.01	0.43 ± 0.01	0.53 ± 0.02	0.54 ± 0.02	0.52 ± 0.02	0.52 ± 0.03	0.52 ± 0.01	0.56 ± 0.04	0.55 ± 0.04	0.56 ± 0.02	0.56 ± 0.04	0.52 ± 0.03	0.5 ± 0.02	0.56 ± 0.03	0.52 ± 0.03	0.59 ± 0.06	0.6 ± 0.05
LV Posterior Wall Diameter, Systole (mm)	0.77 ± 0.02	0.80 ± 0.03	0.79 ± 0.02	0.77 ± 0.02	0.76 ± 0.03	0.81 ± 0.03	0.79 ± 0.04	0.77 ± 0.02	0.86 ± 0.07	0.82 ± 0.03	0.69 ± 0.03*	0.89 ± 0.03	0.85 ± 0.03	0.53 ± 0.02***	0.82 ± 0.03	0.84 ± 0.05	0.6 ± 0.02*	0.83 ± 0.05
All values are presented as mean ± SEM. P values were calculated by Two-way ANOVA test with Sidak multiple-comparisons tests between Ctrl and cKO mice. * P<0.05, ** P<0.01, *** P<0.001.
#: Please note that most of the Fam210a cKO mice died at 11 weeks post-TMX injection and this decreases the N number for cKO mice at this end time-point.
