## Supplemental tables for "FAM210A Regulates Mitochondrial Translation and Maintains Cardiac Mitochondrial Homeostasis"

### Sheet: Table S9
	Table S9: Cardiac function was measured by B-mode echocardiograph in myocardial infarction mouse model with Fam210a or GFP overexpression.
	Experimental Group	AAV-Ctrl OE, MI (N=10)			AAV-Fam210a OE, MI (N=10)
	Time Point	BL	2 Weeks	4 Weeks	BL	2 Weeks	4 Weeks
	Heart Rate (BPM)	568.87 ± 10.62	591.82 ± 29.65	554.06 ± 10.54	543 ± 8.91	542.86 ± 9.05	558.7 ± 8.53
	Area (mm2)	11.35 ± 1.96	25.78 ± 2.48	28.83 ± 2.85	9.74 ± 1.46	17.3 ± 2.85*	17.89 ± 1.92**
	Area;s (mm2)	6.83 ± 0.55	23.19 ± 2.68	24.59 ± 2.68	6.93 ± 0.49	14.58 ± 1.99*	12.74 ± 1.74**
	Area;d (mm2)	16.95 ± 0.7	30.36 ± 2.26	32.83 ± 2.62	16.53 ± 0.59	23.83 ± 1.88*	21.55 ± 1.66**
	Volume (uL)	20.34 ± 5.32	78.67 ± 11.92	95.53 ± 14.83	15.13 ± 3.8	42.74 ± 11.9*	41.46 ± 6.7**
	Volume;s (uL)	7.56 ± 1.04	67.67 ± 12.99	77.06 ± 14.18	7.72 ± 1.01	30.42 ± 6.76*	25.37 ± 6.22***
	Volume;d (uL)	34.36 ± 2.38	98.32 ± 13.33	114.65 ± 14.97	33.72 ± 2.04	65.79 ± 9.07	54.77 ± 7.67***
	Stroke Volume (uL)	26.8 ± 1.55	30.65 ± 2.86	37.59 ± 2.94	26 ± 1.48	35.36 ± 3.67	29.4 ± 2.15*
	Ejection Fraction (%)	78.82 ± 1.76	35.08 ± 4.28	36.6 ± 3.96	77.5 ± 1.8	57.49 ± 4.81***	58.22 ± 4.07***
	Fractional Shortening (%)	23.04 ± 0.86	8.28 ± 1.32	8.78 ± 1.2	19.45 ± 1.45	11.74 ± 1.79	14.21 ± 1.36*
	Cardiac Output (mL/min)	15.27 ± 0.97	18.32 ± 2.09	21.02 ± 1.88	14.09 ± 0.76	19.25 ± 2.11	16.45 ± 1.28
