## Supplemental tables for "FAM210A Regulates Mitochondrial Translation and Maintains Cardiac Mitochondrial Homeostasis"

### Sheet: 30d Fam210a cKO vs control mice
Table S7. Mass spectrometry-based metabolomic analysis of 30-d (post-TMX injection) Fam210a cKO vs control hearts normalized by medium value and analyzed by MetaboAnalyst 5.0
Sample	X10.Myh6.4M.heart.10	X11.Myh6.5M.heart.10	X10.Myh6.6M.heart.10	X11.Myh6.7M.heart.10	X12.Myh6.8M.heart.10	X12..210a.4M.heart.10	X13.210a.5M.heart.10	X14.210a.6M.heart.10	X13.210a.7M.heart.10	X14.210a.8M.heart.10	X15.210a.9M.heart.10
Label	Myh6-Cre	Myh6-Cre	Myh6-Cre	Myh6-Cre	Myh6-Cre	Fam210a cKO	Fam210a cKO	Fam210a cKO	Fam210a cKO	Fam210a cKO	Fam210a cKO
2-dehydro-D-gluconate	0.0179669	0.00319793	0.04003	0.0281544	0.0399605	0.0364326	0.0343157	0.0106556	0.0984668	0.0178102	0.045649
3-phosphoglycerate	1.36758	2.7134	8.21081	3.74871	5.52118	10.1144	1.86374	1.68701	5.30542	8.08474	7.65981
6-phospho-D-gluconate	0.11222	0.0572442	0.1103	0.0805875	0.266129	0.153198	0.128518	0.169995	0.173007	0.251126	0.102134
a-ketoglutarate	10.8645	14.0777	27.0024	22.2162	27.4335	15.5032	12.9892	18.0169	57.6983	30.5552	27.2755
acetyl-CoA	1.22826	0.524949	0.559649	1.27387	1.75816	0.645908	0.764583	0.882729	0.53775	1.70007	0.566939
aconitate	3.39718	3.14369	4.92339	4.74341	6.51774	4.42173	4.04768	3.48978	8.60163	5.62275	4.69197
adenosine_5'-phosphosulfate	2.18268	2.03908	3.18703	3.56001	5.3229	3.14685	3.3287	3.03455	2.43739	4.61203	3.39713
AICAR	0.0536372	0.0424147	0.00901578	0.029509	0.0488709	0.0259615	0.0556438	0.0229175	0.0310681	0.0409012	0.0532775
allantoate	0.0885887	0.0579374	0.146119	0.109375	0.147683	0.0865236	0.0386069	0.0343215	0.145481	0.058437	0.140711
AMP	11.1141	19.8325	24.242	16.56	34.3765	24.7081	22.7282	29.8864	53.1296	32.7345	19.1516
aspartate-N14	23.3079	22.6698	38.7675	35.238	66.2642	39.1547	41.9918	35.8624	105.365	55.2185	59.5323
ATP	54.3833	23.6307	0.306314	0.333091	0.462772	69.7699	70.4843	44.4189	0.837853	0.564933	0.0782344
carbamoyl-phosphate	0.00372663	0.00319793	0.00672222	0.017226	0.00697127	0.00415805	0.0181346	0.00999669	0.0139306	0.0078562	0.0070836
CDP	0.198455	0.141931	0.410287	0.227213	0.151346	0.111613	0.331619	0.291926	0.0960887	0.53097	0.350581
CITRATE	15.1407	15.7872	28.3327	24.3786	28.8647	17.9355	13.9616	21.3357	83.3243	38.3512	25.0898
citrate/isocitrate	18.1478	14.448	43.9536	27.6702	99.7284	46.2411	40.3949	29.7292	45.5192	84.2061	40.5827
D-erythrose-4-phosphate	0.00372663	0.018211	0.353434	0.0947511	0.618023	0.0204949	0.00651268	0.0355077	0.266178	0.363497	0.26687
D-glucarate	0.0789059	0.236463	0.0469291	0.0754731	0.0694306	0.19001	0.190807	0.175071	0.0984469	0.0809872	0.0911379
D-gluconate	0.0716369	0.0391808	0.0332516	0.0431987	0.0894627	0.0759635	0.0532243	0.0307345	0.225442	0.0500531	0.0433044
D-glyceraldehdye-3-phosphate	1.63267	1.23351	1.71049	2.10037	1.2774	0.0359024	1.00411	1.16957	0.548841	0.858155	1.16538
D-sedoheptulose-7-phosphate	0.180612	0.139276	0.171121	0.131469	0.285191	0.148913	0.1003	0.166351	0.330196	0.172109	0.137082
dihydroxy-acetone_phosphate	1.0874	1.1758	1.51137	1.69781	0.817744	0.0499641	0.791521	1.03446	0.530452	0.692883	1.00785
fructose-1,6-bisphosphate	16.1705	12.1547	11.8387	9.28359	8.18888	3.15041	15.1501	18.3856	1.26072	3.9259	11.0522
fructose-6-phosphate	1.80047	1.32131	1.61993	1.14077	0.698849	1.3869	1.39719	1.63284	1.48402	0.97192	1.48655
fumarate	0.207619	0.483439	0.673389	0.325253	1.33155	0.85158	0.995885	0.437877	1.07793	0.313163	0.430755
Geranyl-PP	1.00695	0.87135	1.10262	0.94898	0.844694	1.14842	1.30656	1.36586	1.48771	1.46261	0.992147
glucose-1-phosphate	0.613895	0.298192	0.216909	0.197803	0.154627	0.325939	0.578145	0.349454	0.457924	0.359039	0.365261
glucose-6-phosphate	1.72281	1.76896	1.82248	1.05102	0.698485	1.618	1.99996	2.64137	0.689109	0.923998	2.2892
Glutamate_SRM2	167.41	95.5026	159.507	144.196	193.416	127.138	76.4663	113.326	394.404	260.774	166.615
glutathione	1.46089	1.64363	1.41592	1.80676	1.02447	4.22955	0.751153	0.96554	7.29757	2.56227	1.64399
glutathione_disulfide	8.31685	7.01178	9.58283	10.2045	18.2883	11.4838	16.3743	10.258	45.5057	26.4241	13.0321
GMP	0.950588	1.21216	1.35594	1.22162	1.87451	1.70315	1.21035	1.7602	2.15459	1.66472	1.10573
hexose-phosphate	8.17149	5.3125	5.24872	3.62492	3.02196	6.4183	5.60622	8.307	5.93403	4.21302	6.43079
homocysteic_acid	0.154993	0.120263	0.280367	0.194773	0.325627	0.172308	0.11298	0.12707	0.588303	0.285633	0.303172
Hydroxy_glutaric_acid_SRM3	0.38607	0.237912	0.503295	0.593722	0.780013	0.28008	0.308422	0.461535	0.900512	0.960772	0.44613
hypoxanthine	0.123908	0.10469	0.0965701	0.0808823	0.0775347	0.0439708	0.0728047	0.0886999	0.391007	0.113198	0.0872465
IMP	2.99668	3.77005	4.20506	3.04216	6.11308	4.82183	4.46855	5.0188	9.10095	5.39179	3.28703
ISOCITRATE	0.0391401	0.0367948	0.0854114	0.0399355	0.058671	0.029626	0.0370545	0.0205315	0.09814	0.0605702	0.0631688
lactate	18.9137	14.8265	19.1281	23.1258	25.9406	20.3582	20.6353	16.7039	55.6833	33.3449	18.7554
lactate Frag	11.2516	9.79988	9.89704	14.0066	14.8366	11.6967	12.1355	8.49035	32.9116	18.5926	11.8766
malate	34.7656	50.0366	46.5165	48.0942	117.491	105.761	132.274	76.3386	160.447	124.143	71.4012
N-acetyl-glucosamine-1-phosphate	0.0269932	0.0214091	0.0301953	0.00588538	0.00852033	0.0336733	0.00334903	0.0280403	0.0653619	0.0078562	0.0070836
N-carbamoyl-L-aspartate	0.0123512	0.0407904	0.0434293	0.0362765	0.062347	0.0485106	0.0429216	0.00803514	0.120508	0.0756828	0.0306242
NAD+	52.4232	28.7029	30.9982	38.3746	60.4188	35.0327	39.0575	47.8937	89.5719	59.3591	31.4377
NADH	6.51316	8.68633	21.6157	13.9266	14.2883	22.8519	3.66586	3.76671	22.1153	26.3526	18.2908
NADP+	11.476	8.59481	12.8895	12.9588	17.048	9.79476	11.7403	12.3928	4.08321	22.248	13.3887
NADPH	0.111013	0.0371481	0.128208	0.131715	0.214683	0.0586182	0.162021	0.0866825	0.170691	0.348707	0.146679
pantothenate	0.993048	1.12865	2.65817	1.78115	3.38334	1.79285	1.60513	1.26893	5.14224	2.57469	2.25937
phosphoenolpyruvate	0.294547	0.331894	0.897378	0.613619	1.19963	1.6372	0.455178	0.437912	0.837728	1.66968	1.25461
propionyl-CoA	0.0122009	0.00622455	0.00672222	0.0759125	0.103759	0.00740326	0.00698306	0.0541504	0.0139306	0.0495255	0.046606
pyruvate Frag	0.0712023	0.102526	0.234198	0.136251	0.173127	0.121501	0.0805695	0.0588876	0.151643	0.171995	0.418771
ribose-phosphate	0.968772	0.694089	0.710532	0.70785	1.66691	0.467522	0.471438	0.833156	1.59324	0.999567	0.553661
sn-glycerol-3-phosphate	0.0180364	0.0294173	0.498433	0.0201256	0.0723411	0.459443	0.078949	0.0170858	0.0885898	0.0290196	0.288448
succinate	42.8414	36.6319	66.5584	77.397	129.244	57.6332	58.1136	39.4399	257.341	121.241	63.3842
taurine	138.584	102.136	153.448	146.937	186.525	137.299	87.8958	123.271	383.627	220.14	166.845
UDP	2.34296	1.32042	2.5041	2.05262	2.59483	1.64929	3.35976	3.09091	3.76578	3.22481	2.04377
UDP-D-glucose	6.97202	5.03694	7.6727	6.23173	11.0048	8.3891	7.95208	6.03954	6.36078	9.83603	6.01578
UDP-N-acetyl-glucosamine	3.27996	2.22105	3.35397	3.71808	5.51177	3.72291	3.44473	2.70549	5.47636	6.66609	2.70389
uridine C12	0.0208882	0.0301724	0.0404181	0.00952048	0.0305322	0.0209788	0.025281	0.0177611	0.0440044	0.0519481	0.0114851
xanthine C12	0.0932435	0.0757593	0.15025	0.14296	0.178193	0.0855971	0.0605388	0.0780073	0.404803	0.149106	0.109007
alanine	0.862387	0.770036	0.979241	0.932574	1.51739	1.16123	0.941256	1.26509	1.00196	0.877938	0.690889
arginine	1.09996	0.50317	1.06044	0.705219	1.3257	1.31546	1.1538	0.927606	1.82037	0.62492	0.463353
asparagine	0.91229	0.826199	0.925084	0.982135	1.38744	1.19873	1.10383	0.958948	0.977729	0.898167	0.829441
aspartate	0.731011	0.869981	0.74237	0.664392	1.51565	0.930886	1.51243	0.955696	0.796244	0.671265	1.61008
citrulline	1.17266	1.32206	1.13401	0.907648	1.68922	0.759471	0.752039	0.99377	1.01743	0.622827	0.628862
cysteine	1.14624	0.872215	1.04238	1.0205	1.61686	0.766311	0.803214	1.41202	0.902998	0.294748	1.12252
glutamate	1.15012	1.06435	0.844715	0.787455	1.19195	0.713563	0.848273	1.2237	0.866183	1.09628	1.21342
glutamine	0.999175	1.12634	1.13554	0.972518	1.45445	0.844294	0.935912	1.09428	0.867458	0.752593	0.817449
glycine	0.710618	0.998487	1.02532	0.903061	1.41648	1.24855	0.781906	1.26044	0.847757	0.869273	0.938113
histidine	1.28093	0.933985	1.25914	1.13083	1.60992	0.866268	0.922185	0.99663	0.726868	0.608971	0.664275
leucine/isoleucine	0.822534	0.954248	1.00247	1.10715	0.0442013	0.926866	1.15627	1.14008	1.18386	1.58304	1.07927
lysine	0.984139	0.955497	1.1554	1.02733	0.000551629	0.921205	1.07519	1.06397	1.39517	1.25307	1.16848
methionine	1.16309	1.14153	0.981456	1.10072	0.625888	0.849739	0.945452	0.900193	1.10997	1.00074	1.18124
ornithine	0.714033	0.729042	0.787153	0.738366	0.00204251	1.12327	1.01933	1.41433	1.30276	1.86146	1.30822
phenylalanine	0.902748	0.848995	0.966342	0.938047	0.0190931	0.894811	1.11629	1.23716	1.25579	1.60757	1.21316
proline	0.844021	0.640875	1.00475	0.995583	1.30716	1.37139	1.14357	1.00014	1.02401	0.946451	0.722051
serine	0.926628	0.846473	1.01604	0.891916	1.39911	1.08524	1.16551	0.97615	0.928867	0.81591	0.948158
threonine	0.909035	0.845141	0.906691	0.882833	1.2475	1.02635	0.963393	1.25608	0.878511	1.00699	1.07747
trptophan	0.905851	0.732434	0.864119	1.43034	0.0741233	0.859445	1.39794	1.10433	1.41761	1.24587	0.967941
tyrosine	0.742867	0.878001	0.677658	0.831625	1.24354	1.0491	1.12616	1.20387	1.17647	1.22106	0.849649
valine	0.799395	0.970138	0.903312	1.09329	0.0611516	0.879776	1.12201	1.22868	1.36684	1.44533	1.13008

### Sheet: 60d Fam210a cKO vs control mice
Table S7. Mass spectrometry-based metabolomic analysis of 60-d (post-TMX injection) Fam210a cKO vs control hearts normalized by medium value and analyzed by MetaboAnalyst 5.0
Sample name	X01.Cre1.heart.10	X02.Cre2.heart.10	X03.Cre3.heart.10	X01.Cre4.heart.10	X02.Cre5.heart.10	X03.Cre6.heart.10	X04.Cre7.heart.10	X04.CKO1.heart.10	X05.CKO2.heart.10	X05.cKO3.heart.10	X06.cKO4.heart.10	X07.cKO5.heart.10	X08.cKO6.heart.10
Genotype label	Myh6-Cre	Myh6-Cre	Myh6-Cre	Myh6-Cre	Myh6-Cre	Myh6-Cre	Myh6-Cre	Fam210a cKO	Fam210a cKO	Fam210a cKO	Fam210a cKO	Fam210a cKO	Fam210a cKO
1,3-diphosphateglycerate	ND	ND	ND	0.144261	0.127736	0.0322597	0.131066	ND	ND	0.977252	0.779317	0.623354	0.0817449
2-dehydro-D-gluconate	0.333936	0.992779	2.20287	5.28286	4.38443	4.88935	3.45992	1.12126	1.17285	6.82527	5.97111	5.59554	5.00068
3-phosphoglycerate	ND	ND	ND	0.349554	0.287022	0.200838	0.261513	ND	ND	0.327924	0.378177	0.215693	0.315233
5-phosphoribosyl_1-pyrophosphate	1.00001	0.496801	0.0934953	0.0814778	0.0277866	0.0698982	0.00869724	0.157323	0.0812323	0.0857017	0.170348	0.130573	0.0929767
6-phospho-D-gluconate	1.24457	0.938718	0.284355	0.539951	0.552613	0.946051	0.602373	0.792324	0.827146	0.889597	0.514497	0.79391	0.567743
aconitate	63.9728	54.3213	34.3059	12.4884	9.28301	7.91393	10.2394	25.7729	52.7797	19.2783	19.0694	15.4979	15.6848
adenosine_5'-phosphosulfate	0.6686	4.56389	6.31274	1.13955	1.64423	1.55575	1.90818	4.82165	5.27884	2.10886	1.98892	1.73732	2.34435
ADP	ND	ND	ND	1.02808	0.879955	0.274848	0.577305	ND	ND	0.726554	0.630849	0.615859	0.920114
AICAR	0.0113747	0.0151319	0.0839107	0.147753	0.0615595	0.0279918	0.106206	0.0386955	0.0155482	0.0796776	0.0633816	0.0312449	0.0729635
a-ketoglutarate 1-0	1.06742	0.597795	0.931232	0.692158	0.519226	0.465088	0.782207	0.63954	0.457445	0.793851	0.851717	0.687835	0.654531
a-ketoglutarate	ND	ND	ND	14.5272	8.47558	7.39895	13.5012	ND	ND	14.6423	11.1998	12.5631	20.4492
allantoate	0.237333	0.156726	0.419294	0.269342	0.153351	0.13197	0.19541	0.457772	0.384937	0.505999	0.355647	0.377892	0.415898
allantoin	0.431302	0.323914	0.496103	0.247128	0.165837	0.198257	0.314765	0.905589	2.75562	0.994833	1.33158	0.981653	0.645603
AMP	15.2444	61.2339	96.004	16.905	15.4415	8.89687	12.79	45.1296	39.7314	17.5866	10.9143	15.328	21.6249
ATP	651.552	388.635	286.345	109.332	162.114	272.936	273.317	171.473	161.242	451.723	309.313	347.192	337.797
carbamoyl-phosphate	ND	ND	ND	0.0191319	0.00352144	0.0071072	0.00521353	ND	ND	0.0575439	0.0301902	0.0232789	0.0294453
CDP	0.50103	0.177081	0.342253	0.11588	0.0669562	0.0923418	0.344168	0.654578	0.451419	0.57463	0.787687	1.03105	0.778505
CITRATE	104.721	94.7223	66.5071	31.7603	27.4549	27.8095	35.0516	24.2412	95.2369	80.8671	68.9585	59.1514	66.8452
citrate/isocitrate	445.132	468.385	288.93	118.411	117.947	130.894	181.132	136.698	442.732	346.512	331.342	289.956	291.383
coenzyme_A	ND	ND	ND	0.0190929	0.0358053	0.00563787	0.0171372	ND	ND	0.0551931	0.0276737	0.00493054	0.0358401
CTP	ND	ND	ND	0.00596029	0.0204834	0.00319337	0.0799182	ND	ND	0.149321	0.0738502	0.149729	0.00696354
D-erythrose-4-phosphate	0.790906	0.573153	0.480907	0.766731	0.596033	0.777154	0.805896	0.414573	0.299729	0.666922	0.839219	0.951366	1.0708
D-glucarate	ND	ND	ND	0.16478	0.0683964	0.0543718	0.08241	ND	ND	0.157017	0.10087	0.138547	0.186672
D-gluconate	0.312832	0.210693	0.195084	0.720067	0.372958	0.369499	0.257477	0.188687	0.137308	0.692292	0.219181	0.320615	0.282129
D-glyceraldehdye-3-phosphate	ND	ND	ND	3.83053	2.29263	1.78974	2.20038	ND	ND	1.50708	2.59372	0.65375	0.471118
dihydroxy-acetone_phosphate	ND	ND	ND	3.30158	1.91316	1.41781	1.86355	ND	ND	0.784836	2.64731	0.714802	0.56699
D-sedoheptulose-7-phosphate	1.8783	1.17235	2.84516	0.135583	0.167099	0.135796	0.125781	1.16394	1.64932	0.463051	0.793175	0.352439	0.675652
fructose-1,6-bisphosphate	35.7515	54.7597	27.3548	1.74798	5.90569	6.73647	12.9788	2.33513	11.6546	2.71698	1.60758	2.16281	0.929238
fructose-6-phosphate	1.04021	1.09567	1.34435	0.641009	1.2735	1.64291	1.41322	0.310186	0.462938	0.921119	0.536444	0.413881	0.766797
fumarate	0.645683	3.49192	6.89227	1.29283	1.77899	1.6229	0.340826	3.41321	1.44669	3.39291	2.29787	1.88963	2.99251
Geranyl-PP	0.892843	1.03075	1.03609	1.29813	1.06676	0.614353	1.01332	3.89279	2.81103	2.45001	2.56089	3.15337	4.84636
g-glu-cys	0.0365301	0.0151319	0.0306488	0.0246129	0.00352144	0.00572489	0.0550072	0.0643064	0.0699648	0.00664839	0.00967663	0.00493054	0.0139279
glucose-1-phosphate	0.894405	0.656271	0.582155	0.596325	0.727974	0.370678	0.986684	0.127443	0.145552	0.211054	0.244688	0.293579	0.401755
glucose-6-phosphate	ND	ND	ND	0.262584	1.08202	1.9916	0.603012	ND	ND	0.574388	0.488985	0.174276	0.523524
Glutamate_SRM2	278.345	216.592	271.507	228.326	146.896	155.71	201.77	165.834	155.211	294.74	202.535	199.676	234.838
glutathione	ND	ND	ND	9.47666	2.67477	1.97953	5.86482	ND	ND	16.8093	20.3432	10.9641	22.5036
glutathione_disulfide	0.100094	0.104552	0.0691015	2.20085	4.04244	5.52528	4.3139	0.019683	0.184014	14.3023	7.45155	14.6974	8.31864
GMP	1.02292	1.00722	3.19178	0.529317	0.593766	0.36271	0.854253	3.42333	2.71643	1.44954	1.02857	1.52425	1.75694
GTP	7.39367	3.98811	3.40204	0.448963	1.00261	1.45078	2.02366	3.44566	3.47878	6.95472	7.19396	6.22738	4.72144
hexose-phosphate	5.0539	4.9728	4.11945	3.4805	5.63201	6.91519	5.46468	1.839	1.89258	2.70178	2.19774	1.7669	3.04971
homocysteic_acid	0.328886	0.391563	0.450041	0.365021	0.16274	0.203094	0.361254	0.351104	0.197126	0.311074	0.201294	0.264465	0.229245
Hydroxy_glutaric_acid_SRM2	ND	ND	ND	1.70785	0.6502	0.976329	1.12474	ND	ND	0.475697	0.571889	0.539147	1.1703
Hydroxy_glutaric_acid_SRM3	ND	ND	ND	1.55223	0.997386	1.17738	1.79493	ND	ND	0.687879	0.695696	1.01835	1.07076
hypoxanthine	0.214868	0.318811	0.302898	0.19387	0.131174	0.178902	0.146756	0.20285	0.279685	0.344379	0.300129	0.339579	0.273701
IMP	4.90886	11.2576	13.9635	3.28423	2.66245	1.61592	3.20674	7.79051	7.18981	3.17825	1.97375	2.74123	3.94199
ISOCITRATE	1.30161	0.22381	0.499341	0.136243	0.10361	0.0822121	0.157666	0.140116	0.660696	0.170891	0.294099	0.104024	0.132351
lactate	8.71362	24.5393	55.709	35.8977	42.702	52.2736	38.0862	28.6858	30.1422	92.8734	61.1962	64.0909	77.9448
lactate Frag	5.17054	14.2264	29.6745	19.3129	23.5879	30.4192	20.1131	15.2192	16.7522	51.2348	35.8631	37.709	45.7446
malate	ND	ND	ND	256.399	238.157	193.927	273.143	ND	ND	526.816	381.781	338.588	452.746
myo-inositol	0.0963837	0.161044	0.0983239	0.084298	0.0516582	0.0347726	0.0881088	0.0391703	0.126302	0.0665417	0.0152343	0.103082	0.0595762
N-acetyl-glucosamine-1-phosphate	ND	ND	ND	0.0803797	0.0306384	0.047355	0.0480459	ND	ND	0.0857415	0.0744154	0.0807899	0.138879
NAD+	34.4625	22.8662	24.4732	11.5997	8.0935	8.35869	7.20607	9.3836	12.8221	9.83799	6.24737	7.53011	6.07332
NADH	0.243285	0.184331	0.185996	0.103251	0.100734	0.0441832	0.0559281	0.0858487	0.157663	0.140579	0.0776804	0.0875467	0.0956738
NADP+	8.63566	9.00551	10.7981	1.6142	2.39962	3.09622	2.82173	5.86984	2.88773	5.33445	3.84066	3.02635	3.56385
NADPH	0.289261	0.103902	0.0156935	0.0739615	0.0754304	0.0142048	0.0463897	0.0153998	0.181904	0.0454469	0.0613527	0.00815296	0.0243029
N-carbamoyl-L-aspartate	ND	ND	ND	0.0956217	0.123055	0.292121	0.176102	ND	ND	0.315612	0.413885	0.632711	0.529496
orotate	0.999994	0.462795	0.963913	0.155491	0.305254	0.148671	0.0482137	1.09441	0.312886	0.0177803	0.366776	0.00493054	0.481428
oxaloacetate	0.561297	1.039	0.245569	12.9689	5.73147	4.88132	10.4219	0.0468733	0.31617	11.4471	9.2203	8.50625	14.0552
pantothenate	3.71747	6.22211	5.36458	13.7487	6.25972	7.22586	4.37272	3.53881	6.26678	14.4096	13.2668	10.72	11.3183
phosphoenolpyruvate	3.82248	5.69507	4.57756	1.84947	2.77905	2.42241	1.72024	4.9225	2.70848	4.08093	3.88192	3.856	2.64113
propionyl-CoA	ND	ND	ND	0.00596029	0.00352144	0.00319337	0.00521353	ND	ND	0.0235227	0.00466169	0.00493054	0.0136051
pyruvate	0.204976	0.197579	0.160968	1.46116	1.43935	0.727061	0.744041	0.707258	0.0285378	2.61692	2.15362	1.84596	4.45861
pyruvate Frag	0.0933611	0.113169	0.261022	0.617107	0.507296	0.255603	0.253639	0.296461	0.070845	1.00517	0.642816	0.441526	0.917923
quinolinate	3.36819	4.28284	2.87876	1.37689	0.816078	1.8603	1.1358	2.90853	2.0614	1.67061	1.12559	1.13715	2.14784
ribose-phosphate	1.86612	3.44013	4.29953	1.14903	1.2864	1.54597	1.69273	2.72138	3.03398	4.03616	3.64209	3.68431	3.03806
sn-glycerol-3-phosphate	ND	ND	ND	3.32928	1.65898	3.82704	2.50198	ND	ND	1.85235	0.97143	1.34177	1.41784
succinate	33.1676	71.5398	241.155	145.107	149.334	209.685	187.328	75.1384	73.1273	231.683	184.503	175.48	160.349
taurine	507.871	333.169	357.607	326.387	198.499	197.595	258.195	263.723	236.264	338.962	243.225	248.814	294.876
UDP	4.64021	8.27825	5.09857	0.971924	1.0128	1.02367	2.3815	9.33519	12.7189	7.90667	5.72138	5.97507	6.04677
UDP-D-glucose	0.26819	0.192515	0.18929	15.9432	8.77255	8.28269	9.89096	0.676764	0.0936172	29.8185	29.0117	25.1525	24.502
UDP-D-glucuronate	ND	ND	ND	0.00596029	0.00352144	0.0481393	0.0319522	ND	ND	0.00755145	0.00466169	0.0146948	0.00696354
UDP-N-acetyl-glucosamine	0.171777	0.116587	0.0227435	6.12044	4.2035	4.17642	4.66183	0.133651	0.0693628	8.64424	8.54104	7.87245	7.92059
UTP	ND	ND	ND	0.28983	0.168718	0.127646	0.229291	ND	ND	0.462038	0.00760359	0.218273	0.275231
xanthine	0.139851	0.415712	0.445165	0.258801	0.0983364	0.152637	0.161919	0.36028	0.214417	0.321279	0.263944	0.360694	0.235819
alanine	9.32771	16.4832	15.6289	11.7524	14.4861	9.54585	12.3953	11.7419	11.5771	6.39912	5.86827	6.00461	6.68961
arginine	0.236623	0.199969	0.128626	0.127744	0.1622	0.103782	0.18625	0.0881803	0.0576687	0.0520651	0.0499701	0.0445189	0.0491028
asparagine	0.848509	0.741683	0.644963	0.688995	0.800025	0.535976	1.0389	0.978244	0.892474	0.71235	0.726001	0.700065	0.582339
aspartate	15.5037	9.76653	10.35	6.8772	8.56858	3.57776	12.0631	14.1793	22.9658	11.2212	11.2512	7.88339	4.11125
citrulline	0.489396	0.597501	0.558981	0.470649	0.464211	0.284842	0.632289	0.546722	0.5487	0.244564	0.287447	0.294775	0.235639
cysteine	0.00472691	0.00625581	0.00526647	0.0026886	0.00400489	0.00199653	0.00466601	0.00776243	0.0220423	0.00338544	0.00356413	0.00282801	0.00257355
glutamate	39.5963	46.9859	34.0244	31.3938	34.2143	22.5656	48.4133	15.8179	17.8382	9.71391	9.822	10.0961	10.8122
glutamine	15.5459	18.998	13.5354	13.9509	15.156	8.88798	16.1218	5.98301	5.95909	2.61185	2.78854	2.79943	3.00865
glycine	1.7452	1.08336	2.41563	0.719602	0.683941	1.68175	0.90515	8.58349	6.63756	2.56363	2.48025	2.06341	2.08342
histidine	1.84516	1.26962	1.69762	1.46124	1.90892	1.51551	1.61919	1.51497	0.795178	0.746119	0.907725	0.761579	0.710739
leucine/isoleucine	2.01083	2.53994	3.22112	2.54552	2.92545	2.074	3.0977	3.4267	3.05036	2.62084	2.40636	2.5895	2.01837
lysine	3.84443	3.68923	2.22121	2.09608	2.30619	1.57523	3.03979	1.90055	1.08352	1.36959	1.17099	1.25306	1.50162
methionine	1.21914	1.11332	0.999062	1.35979	1.21378	0.948518	1.02324	1.06511	1.024	0.88429	0.921289	0.985364	0.787644
ornithine	0.0384852	0.0773474	0.119626	0.0971011	0.0751028	0.140958	0.136678	0.294781	0.149998	0.205326	0.173529	0.202133	0.239539
phenylalanine	0.05647	0.0783572	0.0785205	0.10437	0.0873645	0.0909547	0.105512	0.198318	0.2	0.161336	0.134449	0.155117	0.116448
proline	5.8861	6.03976	4.07662	4.11501	4.45063	2.6496	3.79793	10.7685	15.604	7.97626	9.19986	8.71481	7.63071
serine	0.633641	0.803315	0.805465	0.802325	0.986195	0.535717	0.937867	0.956651	0.861593	0.610838	0.498224	0.641043	0.662685
threonine	0.932351	1.33493	0.802044	0.837887	0.711329	0.371561	0.906112	3.07042	3.00934	1.37895	1.50545	1.8731	1.88853
trptophan	0.203982	0.348834	0.391603	0.342725	0.433575	0.507103	0.527268	0.448302	0.518972	0.498411	0.439404	0.503092	0.32313
tyrosine	0.359333	0.396351	0.407647	0.453379	0.460677	0.350759	0.56825	0.34972	0.375033	0.316024	0.297935	0.329045	0.505431
valine	2.27693	1.9223	2.67979	1.45206	1.82827	1.6002	1.92692	3.39887	2.54643	2.40657	2.17019	2.07276	1.61741
