## Supplemental tables for "FAM210A Regulates Mitochondrial Translation and Maintains Cardiac Mitochondrial Homeostasis"

### Sheet: Upregulated_ATF4_CHOP
Gene list of the Venn diagram in Fig 6F	Names	total	elements
	Overlapped ATF4 and CHOP ChIP-Seq and upregulated genes	31	Sqstm1
			Cyb5r1
			Eif3c
			Lonp1
			Fads3
			Cdsn
			Angptl6
			Agap1
			Aldh18a1
			Eif2s2
			Mars
			Gars
			Slc7a11
			Slc7a5
			Xpot
			Gtpbp2
			Sars
			Mthfd2
			Acot2
			Ghitm
			Lars
			Aldh1l2
			Atf5
			Arhgef2
			Eprs
			Lgals3
			Yars
			Aars
			Nars
			Iars
			Trib3
	Overlap of ATF4 and CHOP ChIP target genes	187	Rbm39
			Ube2l3
			Hspa5
			Cd74
			Sertad2
			Flnc
			Ptn
			Dysf
			Tgif1
			Itgb7
			Zbtb7c
			Slc25a39
			Tpx2
			Dusp6
			Deb1
			Slc41a3
			Abcc4
			Pop5
			Kifc1
			Pax8
			Taf15
			Camsap1
			Itih1
			Emilin1
			Tspyl4
			Tbpl1
			B230120H23Rik
			Tbc1d9b
			Slc38a7
			Gnpnat1
			Prdm15
			Tagln2
			Stk40
			Rpl13a
			1300001I01Rik
			Akna
			Acaa1a
			Rpl7
			Slc1a7
			Hdac8
			Flrt1
			2810006K23Rik
			Pacsin2
			Rd3
			Hist2h4
			Lsm14a
			A630033E08Rik
			Ndufa4l2
			Tab2
			Slc20a1
			Tspan5
			Slco1a5
			Ppp1r15b
			Ube2g2
			Nme2
			Optc
			Vars
			Tmtc2
			Lhfpl2
			Cnpy2
			Btf3l4
			Ptpn21
			Zfp238
			Golim4
			Krtcap2
			Slc19a2
			Zbtb38
			Stc2
			Ube2w
			Snrnp35
			Pvrl2
			Steap1
			Ubr2
			Vldlr
			Snai2
			Fam175a
			Nrip2
			Nfe2l1
			Wwp2
			Mtm1
			Naaa
			Fam83f
			4931414P19Rik
			Ypel5
			Otub2
			Usp6nl
			Tnks
			2700007P21Rik
			Pkmyt1
			Rcc2
			Dleu7
			Fam159a
			Atf3
			Snx33
			Coasy
			Paqr3
			Tmem189
			Ppp1r15a
			2610528E23Rik
			Lmbrd1
			Eif4g2
			Jhdm1d
			Pik3c2g
			Samd4
			Nosip
			A630007B06Rik
			Prkg2
			Gm867
			Ero1l
			Zc3h18
			Cyp2ab1
			Ets1
			Ylpm1
			Kdm6b
			Gpatch3
			Edem3
			Reln
			Amacr
			Nfu1
			Ift172
			Pnrc2
			Lcn2
			Erlin1
			Cebpg
			Ugt1a6a
			Htra1
			Cnot1
			Ankrd1
			Ascc2
			Ddr2
			Per2
			Aff1
			Mrpl24
			Zc3hav1
			Ick
			Gpx4
			Itgb5
			Ywhag
			Ptbp1
			Ddit3
			6330503K22Rik
			Zfp598
			Fam96a
			Uqcrq
			Srsf1
			1700016K19Rik
			Kif13b
			D4Bwg0951e
			Eif5
			Fibin
			Gpt2
			Bcat2
			Rnf114
			Fam129a
			Trem3
			Mycbp2
			Dnaja3
			B4galnt2
			Defb43
			Macrod1
			Soat2
			Il23a
			Phyhd1
			Atf6
			Incenp
			Tmem11
			Wars
			Gng5
			Clcn3
			Has2
			Hfe
			2021-03-06
			Dut
			Bdnf
			Rsbn1
			Degs2
			Cxadr
			Lrrk1
			Cdh24
			Pfdn1
			2810408A11Rik
			Rbm9
			Dpf2
			Leprotl1
			1810031K17Rik
			Zfc3h1
			Kbtbd5
	ATF4 upregulated genes	13	Pycr1
			Acox2
			Slc3a2
			Fgf21
			Asns
			Sesn2
			Chac1
			Phgdh
			Cars
			Hmox1
			Adm2
			Psat1
			Slc6a9
	CHOP ChIP target genes	103	Palmd
			Vmn1r223
			Pafah1b2
			Kazald1
			Reep2
			Mycl1
			Hnrnpa3
			Mbd4
			Pwwp2a
			Islr2
			Ralgapb
			Msmb
			Insr
			Nrcam
			Itih2
			Snrk
			Chdh
			Ostn
			Star
			Psmc2
			1700081L11Rik
			Osgin2
			4930486G11Rik
			D4Ertd22e
			Sipa1l1
			Agpat9
			Recql4
			Dach2
			Defb45
			Rpusd2
			Mcm2
			Tmem60
			Wls
			Nt5e
			Tnfsf18
			Ywhaz
			Akr1b7
			Nol12
			Llph
			Id1
			Fam64a
			Il17rd
			Ccdc19
			Rpa3
			Trim24
			Tm4sf1
			Fam135a
			Vmn1r183
			Zfp184
			Dusp5
			9130011E15Rik
			Tacc2
			Trhr
			Ehbp1l1
			Parl
			Arhgef11
			Klra18
			Bend6
			Arl6ip5
			Car6
			Mttp
			Erh
			Morc3
			Emp2
			Ms4a6d
			Hist2h3c1
			Jak2
			2510012J08Rik
			4930547C10Rik
			Sdcbp
			Ngf
			9630014M24Rik
			Mt2
			Ndfip2
			Ttc27
			Mds1
			Znhit3
			Wars2
			Me1
			C80913
			Krtap3-1
			Zfp869
			Kncn
			Camk2d
			Gzf1
			Uba6
			Gpc4
			Cav1
			Lims1
			Mbd2
			Actr3
			Wdr92
			Csrp1
			Pibf1
			Ptpn2
			Lass2
			Eps8
			Nr4a2
			Foxred1
			Dgkh
			Entpd5
			Dus4l
			Abl1
	ATF4 ChIP target genes	241	Ruvbl2
			Bcmo1
			Angptl4
			Vps54
			Wisp1
			Crybg3
			Uhrf1bp1
			B9d2
			Akap2
			Manea
			Cth
			Cabp1
			Ifi44
			Rhbdd1
			Cln5
			Klhdc10
			Mettl9
			Usp11
			Tet3
			Lsg1
			Ndrg1
			Mff
			Prss35
			Eif1
			Etf1
			Sh3bp5l
			Tslp
			Usp2
			Rprd2
			Dnajb12
			Phf21a
			Ier2
			Tnpo1
			4933421E11Rik
			Uqcrc2
			Pde1a
			Nfkb1
			Ccl7
			Rbm4
			3110049J23Rik
			Arpc5l
			Maz
			Pdap1
			Il1r1
			Fam119a
			Ttc23
			Srpk1
			4921524J17Rik
			Slc38a2
			Tnfaip2
			Ppp2r5a
			Tor3a
			Slc1a5
			Tmem154
			Mat2b
			C130039O16Rik
			Wdr27
			Ip6k2
			Tmigd1
			Rnaset2b
			Dnaic2
			Slit1
			Ptprs
			Nos2
			Scpep1
			Jdp2
			9130023H24Rik
			Tnrc6c
			Khnyn
			Plekhh3
			Tlcd2
			Slc35b4
			Gtpbp4
			Cp
			Slc25a33
			Tars
			Gpam
			Calcrl
			Hax1
			Ccl2
			Klf4
			Rhoq
			Fbxl2
			Mmp19
			Pla2g12a
			Casc5
			Pck2
			Bcat1
			Herpud1
			Ran
			1110018J18Rik
			Gm5820
			Daam1
			Sema6d
			Mid1ip1
			Flad1
			Gm129
			Myom1
			Lmo4
			Rps6ka2
			Fbxo11
			Fam26f
			Serpinb9
			Zbtb7b
			Jagn1
			Prss36
			Uba3
			Nupr1
			H2afz
			5930403L14Rik
			Bnip1
			Mthfd1l
			Nrbf2
			Spred1
			Tmem74
			Hhipl1
			Trim66
			Got1
			Phf10
			Gm5627
			Ptpn12
			Atxn2l
			Crispld2
			Serpinf1
			Slc9a9
			Rab39b
			Pde4dip
			Spen
			Casp4
			Abcb1a
			Ormdl3
			Clic4
			Apbb2
			Rad21
			Zfp623
			Shmt2
			Ank2
			Atp6v1g1
			Dtnbp1
			Usp36
			Runx3
			2900073G15Rik
			Il2
			Ncl
			Anp32b
			Ubp1
			Fam188b
			Arid5b
			Ddc
			Pgpep1l
			Col18a1
			Grb10
			BC055111
			Slc1a4
			Lgals8
			Mtap4
			Gsk3a
			Slc25a28
			Pld1
			Samd8
			Ubr4
			Snx12
			Surf6
			Cr1l
			Taf5
			Gcfc1
			Zyg11b
			Cxcl3
			Klf15
			Synj2
			Dhrs7
			Vac14
			Per3
			Fam175b
			Mrpl54
			Apobec1
			Crls1
			Mras
			Kcnt2
			Leprel1
			Eif4ebp1
			F3
			Ipmk
			Inpp4b
			Cul2
			Cast
			Tsc22d3
			Mdfic
			Htatip2
			Acaca
			Dpysl2
			Echs1
			Vnn3
			Mthfr
			Fcer1g
			Acad8
			Sltm
			Traf3ip2
			Zfp708
			Anapc1
			Gsto1
			Trim35
			Nipbl
			Cd276
			Tbce
			Ankrd11
			Zfp608
			Nf1
			Gpr85
			Alkbh5
			Mrpl13
			BB014433
			Cct8l1
			Ddit4
			2310008H04Rik
			Bola1
			Inpp5b
			Slc16a14
			B230315N10Rik
			Atl2
			Fndc7
			Slc7a1
			Bhlhe22
			Wbp4
			Ifitm6
			Zfp365
			Spats2
			Wwtr1
			Rai1
			B230217C12Rik
			Serpina3c
			H2-Q7
			Ltbp3
			Stard5
			Ttc9c
			Kdm5a
			Bcar1
			Dhx57
			Fbxo31
			BC019943
			Osmr
	Upregulated genes in Fam210a cKO hearts	50	Snd1
			RP24-134N2.1
			Fibcd1
			Stbd1
			Ctps
			Txnrd1
			Atf4
			Cfap43
			Srxn1
			Pmm1
			Tfcp2l1
			Mmp3
			Mafg
			Xirp2
			Nmrk2
			Rtn4
			Gadd45a
			Il6st
			RP23-95H5.1
			Tenm4
			Myc
			Tgfb2
			Vmn2r3
			N4bp2l1
			Fmod
			Fosl2
			Gdf15
			Nedd9
			Zswim4
			Gclm
			Pcdhga8
			Maoa
			Zfp385b
			Dhx32
			Arid5a
			Hspa9
			Rpl3
			Ctsl
			Igfbp3
			Extl1
			Npas2
			Inhba
			Irs2
			Ern1
			Shisa4
			Shisa3
			Stx11
			Ifrd1
			Gsta1
			Tox3
