## Supplemental tables for "FAM210A Regulates Mitochondrial Translation and Maintains Cardiac Mitochondrial Homeostasis"

### Sheet: Sheet1
Primer sequences for qRT-PCR
Name	Sequence-F (5'-3')	Sequence-R (5'-3')
mActb	CCAGGTCATCACTATTGGCAAC	TTACGGATGTCAACGTCACAC
RN18S	TGACTCAACACGGGAAACCTC	CATGCCAGAGTCTCGTTCGTT
mFam210a	ATCAGTCTGTATCAACGGTTT	TTTTCAGGATGTCCACGAT
mMyh6	TTCCTGTTGCCCCAAAATG	ATTTTCCCGGTGGAGAGC
mMyh7	ACTGTCAACACTAAGAGGGTCA	TTGGATGATTTGATCTTCCAGGG
mNppb	GAGGTCACTCCTATCCTCTGG	GCCATTTCCTCCGACTTTTCTC
mNppa	GCTTCCAGGCCATATTGGAG	GGGGGCATGACCTCATCTT
mCol1a1	CGCCATCAAGGTCTACTGCAA	CTCGCTTCCGTACTCGAAC
mCol3a1	TAAAATTCTGCCACCCCGAAC	TGCACCAGAATCTGTCCAC
mPostn	CAAGGCAGTCTTCAGCCTATTA	CACCGTTTCGCCTTCTTTAATC
12S	GGATTAGATACCCCACTATGCT	CTGAAGATGGCGGTATATAGGC
mChr11	ATGGAAAGCCTGCCATCATG	TCCTTGTTGTTCAGCATCAC
Mm-Mt-Cox1	CAGACCGCAACCTAAACACA	TTCTGGGTGCCCAAAGAAT
mPhgdh	GGGCATCCTAGTCATGAACACC	CATGAACTTCTTCCGGTCCCA
mPsat1	GTATAACACACCTCCGTGCTT	CTTCTATTCTGGCGCTCCAC
mAsns	GCAGTGTCTGAGTGCGATGAA	TCTTATCGGCTGCATTCCAAAC
mAtf4	GGCCAAGCACTTGAAACCTC	AACATCCAATCTGTCCCGGAA
mSlc3a2	TGATGAATGCACCCTTGTACTTG	GCTCCCCAGTGAAAGTGGA
mPycr1	ATGAGCGTAGGCTTCATCGG	GTGTCAGGTTCACCCCTATCT
mFgf21	CTCTACACAGATGACGACCA	GAAACCTAGAGGCTTTGACAC
mPGC1a	ACAAGACTATTGAGCGAAC	GTACAACTCAGATTGCTCGG
mPGC1b	TTCAGATGGAACCCCAAGC	TCTGGCCTCTTTTACTTCTCG
mPPARG	ATAAAGTCCTTCCCGCTGACC	GGATCGAAACTGGCACCCTT
mAtf5	TCCAGCGTCACACTACCCCTC	GCCTTGCTTTCTCAGTTGCAC
mSlc7a5	CCCTCCTCGCAGTACATCG	CAGCCTTTACGCTGTAGCAG
mPsph	TGCTGCAAAGCTCAATATCCCAA	TTTCCTTTCCCACCCGACT
mMthfd2	ACTGCAAAGCCCAAATTGGTT	CGCTGTTTGGACTTGAACACT
mAldh1l2	TTTCCTGAGGGGATCAAGGC	GACCTCGAATCCAGTTATGCAA
mAldh18a1	AATCAGGGCCGAGAGATGATG	GGCCTCTAAGACCGGAATTGC
mShmt2	ATGCCCTATAAGCTCAATCCCC	TCTCATGCGTGCATAGTCAATG
mGDF15	CAACCAGAGCCGAGAGGAC	TGCACGCGGTAGGCTTC
mLonp1	TGGCCGAGAATACTTCCGTTT	CCTCGGCCAATCTTGTCCAC
mHsp60	CTAAACCTGTGACAACCCCTG	CCTCTATCAAACTTCATGCCTT
mHsp70	GCTGCTGATGGACAAACTCA	GGGGGAATTCCAATCAAAGT
Primers for genotyping.
Name	Sequence-F (5'-3')	Sequence-R (5'-3')
Fam210a Flox	TGCTTCCCAAGTACCTTGTCATC	TTTGGGGCCATAATTCCATGTTC
𝞪MHC-Cre-Tg	ATACCGGAGATCATGCAAGC	AGGTGGACCTGATCATGGAG
𝞪MHC-Ctrl	CTAGGCCACAGAATTGAAAGATCT	GTAGGTGGAAATTCTAGCATCATCC
